# Extended hopanoid loss reduces bacterial motility and surface attachment and leads to heterogeneity in root nodule growth kinetics in a *Bradyrhizobium-Aeschynomene* symbiosis

**DOI:** 10.1101/423301

**Authors:** B.J. Belin, E.T Tookmanian, J. de Anda, G. C. L Wong, D.K. Newman

## Abstract

Hopanoids are steroid-like bacterial lipids that enhance membrane rigidity and promote bacterial growth under diverse stresses. Hopanoid biosynthesis genes are conserved in nitrogen-fixing plant symbionts, and we previously found that the extended (C_35_) class of hopanoids in *Bradyrhizobium diazoefficiens* are required for efficient symbiotic nitrogen fixation in the tropical legume host *Aeschynomene afraspera*. Here we demonstrate that the nitrogen fixation defect conferred by extended loss can fully be explained by a reduction in root nodule sizes rather than per-bacteroid nitrogen fixation levels. Using a single-nodule tracking approach to track *A. afraspera* nodule development, we provide a quantitative model of root nodule development in this host, uncovering both the baseline growth parameters for wild-type nodules and a surprising heterogeneity of extended hopanoid mutant developmental phenotypes. These phenotypes include a delay in root nodule initiation and presence of a subpopulation of nodules with slow growth rates and low final volumes, which are correlated with reduced motility and surface attachment *in vitro* and lower bacteroid densities *in planta*, respectively. This work provides a quantitative reference point for understanding the phenotypic diversity of ineffective symbionts in *A. afraspera* and identifies specific developmental stages affected by extended hopanoid loss for future mechanistic work.
