## Supplementary material for "Extended hopanoid loss reduces bacterial motility and surface attachment and leads to heterogeneity in root nodule growth kinetics in a *Bradyrhizobium-Aeschynomene* symbiosis"

### Sheet: Sheet1
Number of Swimming Cells									PSY null hypothesis (WT , ΔhpnH)
									h =	1
	PSY Medium				BNM Medium				p =	9.86952e-05
	WT	ΔhpnH			WT	ΔhpnH			ci =	221.74, 384.76
Run 1	359	91		Run 1	421	141			stats:
Run 2	316	87		Run 2	641	39			tstats =	9.1035
Run 3	454	45		Run 3	713	22			df =	6
Run 4	342	35		Avg	591.667	67.3333			sd =	47.109
Avg	367.75	64.5		Std	152.123	64.361
Std	60.1574	28.6298							BNM null hypothesis (WT , ΔhpnH)
									h =	1
Number of swimming cells tracked during a 5 minute period for four (PSY) and three (BNM) independent trials. Swimming cells were automatically tracked using a costum MATLAB algorithm, and identified by their mean-squared displacement (MSD) slope and radius of gyration as explained in the methods section.									p =	0.0053346
									ci =	259.56, 789.11
									stats:
									tstats =	5.4982
									df =	4
									sd =	116.8
Cells Swimming Speeds (um/sec)
	PSY Medium				BNM Medium
	WT	ΔhpnH			WT	ΔhpnH
N. Cells	1471	258		N. Cells	1775	202
Avg	22.751	24.826		Avg	22.991	25.044
Std	6.734	6.9744		Std	6.4208	6.6435
Reported average speed for all cells tracked, as denoted in the previous trable, for each condition and strain respectively.
